# Neuron types in the developing mouse brain are divided into partially matching epigenomic and transcriptomic classes

**DOI:** 10.1101/2022.12.29.522188

**Authors:** Sami Kilpinen, Heidi Heliölä, Kaia Achim

## Abstract

In recent single-cell -omics studies, both the differential activity of transcription factors regulating cell fate determination and differential genome activation have been tested for utility as descriptors of cell types. Naturally, genome accessibility and gene expression are interlinked. To understand the variability in genomic feature activation in the GABAergic neurons of different spatial origins, we have mapped accessible chromatin regions and mRNA expression in single cells derived from the developing mouse central nervous system (CNS). We first defined a reference set of open chromatin regions for scATAC-seq read quantitation across samples, allowing comparison of chromatin accessibility between brain regions and cell types directly. Second, we integrated the scATAC-seq and scRNA-seq data to form a unified resource of transcriptome and chromatin accessibility landscape for the cell types in di- and telencephalon, midbrain and anterior hindbrain of E14.5 mouse embryo. Importantly, we implemented resolution optimization at the clustering, and automatized the cell typing step. We show high level of concordance between the cell clustering based on the chromatin accessibility and the transcriptome in analyzed neuronal lineages, indicating that both genome and transcriptome features can be used for cell type definition. Hierarchical clustering by the similarity in accessible chromatin reveals that the genomic feature activation correlates with neurotransmitter phenotype, selector gene expression, cell differentiation stage and neuromere origins.
