## Supplementary Table 1 for "Neuron types in the developing mouse brain are divided into partially matching epigenomic and transcriptomic classes"

### Sheet: Sheet1
Category	E14 ATAC features (%)	Random (%)	Odds ratio	Fisher's Exact (p-value) alternative hypothesis: true odds ratio is not equal to 1	Significant with p-value threshold 0.05:*,0.01:**, 0.001:***
Promoter (<=1kb)	0.0733	0.0478	0.63	< 2.2e-16	***
Promoter (1-2kb)	0.0301	0.0311	1.03	0.005377	**
Promoter (2-3kb)	0.0274	0.0283	1.03	0.01006	*
5' UTR	0.0013	0.001	0.75	3.582e-06	***
3' UTR	0.0151	0.0113	0.74	< 2.2e-16	***
1st Exon	0.0002	0.0002	0.78	0.09491
Other Exon	0.0287	0.0233	0.81	< 2.2e-16	***
1st Intron	0.116	0.0766	0.63	< 2.2e-16	***
Other Intron	0.2566	0.1777	0.63	< 2.2e-16	***
Downstream (<=300)	0.001	0.0007	0.7	8.956e-07	***
Distal Intergenic	0.4503	0.6021	1.85	< 2.2e-16	***
Supplementary Table 1. Comparison of the position of the E14.5 ATAC features defined herein with randomised genomic position.
