## Supplementary Table 2 for "Neuron types in the developing mouse brain are divided into partially matching epigenomic and transcriptomic classes"

### Sheet: Sheet1
stage	region	genotype	RNA/ ATAC	n of cells	median fragments/ cell	minimum fragments/ barcode	% in final merged data	sample name	batch	median of ratios of fragments in E14.5 features/cell
E14.5	DI	Pax7cre, TdT	ATAC	4575	22267	1341	71.8	E14_DI_1_ATAC_v1-2	6.8.20. (embryo1)	0.55
E14.5	DI (+Tel)	WT	ATAC	2246	26412	1205	56.5	E14_FB_1	6.10.20. (embryo1)	0.51
E14.5	DI (+Tel)	WT	ATAC	1299	30323	2389	51.3	E14_FB_2	6.10.20. (embryo2)	0.50
E14.5	MB	WT	ATAC	4759	25014	2611	69.3	E14_VMB_1	6.10.20. (embryo1)	0.53
E14.5	MB	WT	ATAC	4195	28218	3186	66.7	E14_VMB_2	6.10.20. (embryo2)	0.52
E14.5	MB	Pax7cre, TdT	ATAC	4677	19458	1111	57.6	E14_vMB_1_ATAC_v1-2	6.8.20. (embryo1)	0.56
E14.5	R1	WT	ATAC	2998	28678	3855	70.2	E14_R1_2	6.10.20. (embryo2)	0.53
E14.5	R1	WT	ATAC	2224	33556	4253	71.5	E14_R1_1	6.10.20. (embryo1)	0.51
E14.5	R1	Pax7cre, TdT	ATAC	5724	20522	1003	58.1	E14_vR1_2_ATAC_v1-2	6.8.20. (embryo2)	0.56
stage	region	genotype	RNA/ ATAC	n of cells	median reads/cell	median genes/cell	% in final merged data	sample name	batch
E14.5	DI (+Tel)	Nkx2-2cre, TdT	RNA	3763	58130	4039	71.4	E14_DI_1_RNA	8.8.20. (embryo1)
E14.5	DI (+Tel)	Nkx2-2cre, TdT	RNA	4523	46840	3669	66.9	E14_DI_2_RNA	8.8.20. (embryo2)
E14.5	MB	Nkx2-2cre, TdT	RNA	5257	40760	3466	63.8	E14_vMB_2_RNA	8.8.20. (embryo2)
E14.5	MB	Nkx2-2cre, TdT	RNA	5738	40976	3427	62.4	E14_vMB_1_RNA	8.8.20. (embryo1)
E14.5	R1	Nkx2-2cre, TdT	RNA	6098	40191	3272	54.8	E14_vR1_2_RNA	8.8.20. (embryo2)
E14.5	R1	Nkx2-2cre, TdT	RNA	5519	42114	3477	56.7	E14_vR1_1_RNA	8.8.20. (embryo1)
