## Supplementary Table 3 for "Neuron types in the developing mouse brain are divided into partially matching epigenomic and transcriptomic classes"

### Sheet: chooseR results scRNA
res	low_med	med	high_med	n_clusters	min.cell.count	first.quarter.cell.count	mean.cell.count	median.cell.count	third.quarter.cell.count	max.cell.count
1	0.602464	0.760006	0.884842	33	31	311	579.455	520	841	1412
2	0.695207	0.794019	0.842976	51	31	214	374.941	372	531	841
3	0.64806	0.747039	0.830008	64	31	190.75	298.781	279	395.25	715
4	0.677437	0.734857	0.7666	72	31	173.75	265.583	250	355	647
5	0.683108	0.730124	0.772177	87	31	140.5	219.793	197	283.5	603
6	0.5998	0.681594	0.719624	92	31	132	207.848	191.5	270	524
7	0.611354	0.679808	0.721751	104	31	131.25	183.865	174	234.5	366
8	0.564426	0.660611	0.719273	113	22	122	169.221	166	209	420
9	0.60737	0.658323	0.722538	126	29	115	151.762	156.5	187	353
10	0.55432	0.634746	0.707837	129	22	115	148.233	146	185	322
11	0.580196	0.620728	0.677221	133	31	110	143.774	141	180	302
12	0.558236	0.616751	0.651058	144	19	98.75	132.792	132	167.25	279
13	0.529278	0.621209	0.658757	148	12	94.5	129.203	130	167	258
14	0.537154	0.603492	0.64176	151	11	94.5	126.636	133	159	247
15	0.543937	0.590358	0.631271	161	11	84	118.77	122	150	253
16	0.556918	0.600198	0.641105	171	19	78.5	111.825	111	140.5	239
17	0.554159	0.592721	0.645585	176	19	75.75	108.648	105.5	137	230
18	0.551091	0.586916	0.647449	177	18	76	108.034	110	137	233
19	0.539277	0.582971	0.617671	186	12	70.5	102.806	103	133	232
20	0.534154	0.576526	0.613855	196	13	71	97.5612	96	127	225

### Sheet: chooseR results scATAC
res	low_med	med	high_med	n_clusters	min.cell.count	first.quarter.cell.count	mean.cell.count	median.cell.count	third.quarter.cell.count	max.cell.count
1	0.785596	0.881241	0.916247	52	61	242.75	396.269	377.5	520.75	968
2	0.758856	0.878351	0.907962	70	46	193	294.371	284.5	379	791
3	0.819705	0.873792	0.897199	91	46	140	226.44	235	293.5	472
4	0.813183	0.851495	0.90299	102	47	123	202.02	189	245.25	477
5	0.786544	0.836703	0.888078	117	44	103	176.12	174	235	467
6	0.815968	0.857616	0.885347	128	23	99	160.984	152	207	390
7	0.820894	0.857868	0.88204	139	23	95	148.245	148	189	363
8	0.815264	0.833069	0.866287	149	35	93	138.295	135	185	294
9	0.798015	0.826089	0.853869	155	46	89	132.942	128	177.5	275
10	0.792135	0.818553	0.856586	157	23	87	131.248	126	177	261
11	0.785425	0.827676	0.852093	161	27	84	127.988	127	169	293
12	0.805688	0.839112	0.866359	166	23	81.25	124.133	117	168.25	240
13	0.781284	0.824766	0.853673	172	23	76	119.802	113	160.75	241
14	0.788876	0.822609	0.858495	178	26	78	115.764	110.5	146	241
15	0.774081	0.830922	0.841462	182	24	77	113.22	109	145	242
16	0.77609	0.822759	0.841397	189	23	75	109.026	103	144	226
17	0.771958	0.80721	0.840684	202	20	69	102.01	98.5	130.75	210
18	0.76583	0.809778	0.824962	209	24	68	98.5933	94	125	199
19	0.750261	0.802757	0.827429	222	18	65	92.8198	88.5	118	187
20	0.767225	0.801724	0.816977	228	18	62.75	90.3772	84.5	115.25	187
