## Supplementary Table 4 for "Neuron types in the developing mouse brain are divided into partially matching epigenomic and transcriptomic classes"

### Sheet: NT_typing_markers
tissueType	cellName	geneSymbolmore1	geneSymbolmore2
Brain	adrenergic neurons	Dbh,Phox2a, Foxo1, Slc18a2, Ddc	G2m,S, Fev
Brain	cholinergic neurons	Ache,Chat,Isl1,Phox2b	G2m,S, Fev, Slc32a1
Brain	dopaminergic neurons	Ddc,Foxa2, Lmx1a,Th,Slc18a2,Slc18a3, Nr4a2	G2m,S,Dbh, Fev
Brain	GABAergic neurons	Gad1,Gad2,Npy,Sst,Slc32a1,Ascl1,Pvalb	G2m,S,Slc17a6
Brain	glutamatergic neurons	Pou4f1,Slc17a6,Gls,Neurog2, Slc17a8	G2m,S,Gad1,Gad2,Slc32a1
Brain	serotonergic neurons	Fev,Slc6a4,Tph2	G2m,S
Brain	progenitor	G2m,S	Slc18a2, Slc18a3, Slc17a6, Slc32a1, Slc6a4

### Sheet: Cell cycle genes
gene_name	phase	gene description	function	Progenitor marker (E14.5)	exclude from CellCycleScore
Atad2	S	ATPase family, AAA domain containing 2	ATP -> ADP+P (metabolism, energy)	xx
Blm	S	VPS50 EARP/GARPII complex subunit	endosome, endocytic recycling		x
Casp8ap2	S	caspase 8 associated protein 2	apoptosis		xx
Ccne2	S	cyclin E2	chromosome pairing in meiosis, DNA metabolism	xx
Cdc45	S	cell division cycle 45	initiation of DNA replication	xx
Cdc6	S	cell division cycle 6	initiation of DNA replication	xx
Cdca7	S	cell division cycle associated 7	transcription in proliferative cells		x
CENPU	S	centromere protein U	centromere assembly	x
Chaf1b	S	chromatin assembly factor 1, subunit B (p60)	assembly of histone octamers onto newly-replicated DNA		x
Clspn	S	claspin	cell cycle checkpoint, entry to S phase, DNA replication	xx
Dscc1	S	DNA replication and sister chromatid cohesion 1	DNA replication		x
Dtl	S	denticleless E3 ubiquitin protein ligase	protein ubiquitination; regulation of G2/M transition of mitotic cell cycle	xx
E2f8	S	E2F transcription factor 8	protein -DNA ineteractions during cell cycle. E2F TFs have conserved DNA-binding, cyclin-binding and protein (TF) binding domains.	xx
Exo1	S	exonuclease 1	DNA recombination	xx
Fen1	S	flap structure specific endonuclease 1	DNA repair, processing Okazaki fragments	x
Gins2	S	GINS complex subunit 2 (Psf2 homolog)	double-stranded DNA break repair during replication	x
Gmnn	S	geminin	inhibitor of DNA replication, minichromosome replication factor regulation	xx
Hells	S	helicase, lymphoid specific	helicase	x
Mcm4	S	minichromosome maintenance complex component 4	initiation of replication	xx
Mcm5	S	minichromosome maintenance complex component 5	initiation of replication	xx
Mcm6	S	minichromosome maintenance complex component 6	initiation of replication	xx
Mcm7	S	minichromosome maintenance complex component 7	initiation of replication		xx
Mrpl36	S	mitochondrial ribosomal protein L36	mitochondrial protein syntehsis (metabolism, energy)		xx
Msh2	S	mutS homolog 2	DNA metbolism, ATP hydrolysis		xx
Nasp	S	nuclear autoantigenic sperm protein (histone-binding)	histone exchange, DNA replication		xx
Pcna	S	proliferating cell nuclear antigen	replication error repair, telomere maintenance	x
Pola1	S	polymerase (DNA directed), alpha 1	DNA polymerase	x
Pold3	S	polymerase (DNA-directed), delta 3, accessory subunit	DNA polymerase		xx
Polr1b	S	polymerase (RNA) I polypeptide B	DNA-dependent RNA polymerase (transcription)		xx
Prim1	S	DNA primase, p49 subunit	primase		x
Rad51	S	RAD51 recombinase	homologous recombination and DNA repair	xx
RAD51AP1	S	RAD51 associated protein 1	enables DNA binding activity. DNA repair	x
Rfc2	S	replication factor C (activator 1)	DNA clamp unloader, activator of DNA replication, inhibitor of DNA-templated transcription (RNApol). protein-protein binding		xx
Rrm1	S	ribonucleotide reductase M1	DNA synthesis and repair	x
Rrm2	S	ribonucleotide reductase M2	DNA synthesis and repair	xx
Slbp	S	stem-loop binding protein	replication dependent histone regulation		xx
Tipin	S	timeless interacting protein	telomere maintenance		x
Tyms	S	thymidylate synthase	biosynthesis of thymidine-5-prime monophosphate	x
Ubr7	S	ubiquitin protein ligase E3 component n-recognin 7 (putative)	DNA repair, nucleic acid and protein degradation. degradation of cyclins		xx
Uhrf1	S	ubiquitin-like, containing PHD and RING finger domains, 1	DNA repair, nucleic acid and protein degradation. degradation of cyclins	x
Ung	S	uracil DNA glycosylase	DNA repair		x
Usp1	S	ubiquitin specific peptidase 1	deubiquitinating enzyme		x
Wdr76	S	WD repeat domain 76	DNA damage checkpoint	x
Anln	G2m	anillin, actin binding protein	cytokinesis	xx
Anp32e	G2m	acidic (leucine-rich) nuclear phosphoprotein 32 family, member E	histone exchange		xx
Aurka	G2m	aurora kinase A	Histone serine kinase. microtubule structure, organisation of cytoskeleton	xx
Aurkb	G2m	aurora kinase B	serine/threonine kinase. chromosome segregation	xx
Birc5	G2m	baculoviral IAP repeat-containing 5	negative regulation of apoptosis	xx
Bub1	G2m	BUB1, mitotic checkpoint serine/threonine kinase	mitotic and spindle checkpoints of cell cycle. entry to anaphase	xx
Cbx5	G2m	chromobox 5	histone deacetylase, transcription		xx
Ccnb2	G2m	cyclin B2	regulator of cyclin dependent kinases	xx
Cdc20	G2m	cell division cycle 20	interaction and regulation of cell cycle associated proteins. Regulates cytoskeleton. Also reglates synapse formation	x		precursors
Cdc25c	G2m	cell division cycle 25C	dephosphorylates cyclin B-bound Cdk1 to trigger entry into mitosis	xx
Cdca2	G2m	cell division cycle associated 2	nuclear envelope reformation. targets CDC proteins to chromatin.	xx
Cdca3	G2m	cell division cycle associated 3	adherens junction	xx
Cdca8	G2m	cell division cycle associated 8	microtubule stabilisation,, spindle formation	xx
Cdk1	G2m	cyclin-dependent kinase 1	cell cycle dependent serine/threonine kinase	xx
Cenpa	G2m	centromere protein A	nucleosome modification in centrosome	xx
Cenpe	G2m	centromere protein E	spindle stabilisation during G2 phase	xx
Cenpf	G2m	centromere protein F	centromere-kinetochore complex. chromosome segregation in mitosis	xx
Ckap2	G2m	cytoskeleton associated protein 2	microtubule stabilisation	xx
Ckap2l	G2m	cytoskeleton associated protein 2-like	mitotic spindle formation in neuronal progenitors	xx
Ckap5	G2m	cytoskeleton associated protein 5	spindle formation, cytokinesis, interphase microtubule organisation		xx
Cks1b	G2m	CDC28 protein kinase 1b	cyclin dependent kinase activity		x
Cks2	G2m	CDC28 protein kinase regulatory subunit 2	cyclin dependent kinase activity	xx
Ctcf	G2m	CCCTC-binding factor	genome regulation, genome organisation		xx
Dlgap5	G2m	DLG associated protein 5	microtubule binding, spindle formation	xx
Ect2	G2m	ect2 oncogene	GTPase binding, initiation of DNA synthesis phase. neuronal differentiation. protein transport to nucleus	xx
G2e3	G2m	G2/M-phase specific E3 ubiquitin ligase	ubiquitination		xx
Gas2l3	G2m	growth arrest-specific 2 like 3	actin and microtubule cytoskeleton		xx
Gtse1	G2m	G two S phase expressed protein 1	microtubule binding. DNA damage response	xx
Hjurp	G2m	Holliday junction recognition protein	histone binding, chromatin assembly		xx
Hmgb2	G2m	high mobility group box 2	transcriptional regulation, region specific DNA binding and changing chromatin structure (bending)	xx
Hmmr	G2m	hyaluronan mediated motility receptor (RHAMM)	cell migration, adhesion	x
Jpt1	G2m	Jupiter microtubule associated homolog 1 (Hn1)	cell cycle, cell adhesion		xx	diff. cells
Kif11	G2m	kinesin family member 11	kinesin. chromosome separation	xx
Kif20b	G2m	kinesin family member 20B	kinesin	xx
Kif23	G2m	kinesin family member 23	kinesin	xx
Kif2c	G2m	kinesin family member 2C	kinesin	xx
Lbr	G2m	lamin B receptor	anchors heterochromatin to nuclear membrane, chromatin packaging		x
Mki67	G2m	antigen identified by monoclonal antibody Ki 67	chromatin organisation?	xx
Ncapd2	G2m	non-SMC condensin I complex, subunit D2	chromosome condensation		xx
Ndc80	G2m	NDC80 kinetochore complex component	kinetochore component. meiosis, mitosis	xx
Nek2	G2m	NIMA (never in mitosis gene a)-related expressed kinase 2	Ser/Thr kinase S/G2 phase	xx
Nuf2	G2m	NUF2, NDC80 kinetochore complex component	kinetochore component. meiosis, mitosis	xx
Nusap1	G2m	nucleolar and spindle associated protein 1	spindle organsation, cytokinesis	xx
Fam64a	G2m	PICALM interacting mitotic regulator (Pimreg)	?	x
Psrc1	G2m	proline/serine-rich coiled-coil 1	destabilisiation of microtubules during/after mitosis	x
Rangap1	G2m	RAN GTPase activating protein 1	nuclear pore component		xx
Smc4	G2m	structural maintenance of chromosomes 4	chromosome condesation, chromosome pairing	x
Tacc3	G2m	transforming, acidic coiled-coil containing protein 3	mitotic spindle	xx
Tmpo	G2m	thymopoietin	hormone of the thymus, involved in formation of neuromuscular synapse		xx
Top2a	G2m	topoisomerase (DNA) II alpha	topoisomerase	xx
Tpx2	G2m	deleted in azoospermia-like	microtubule cytoskeleton	xx
Ttk	G2m	Ttk protein kinase	protein serine/threonine/tyrosine kinase. Chromosome segregation		x	precursors
Tubb4b	G2m	tubulin, beta 4B class IVB	tubulin		xx
Ube2c	G2m	ubiquitin-conjugating enzyme E2C	ubiquitination	xx
