## Supplementary Table 5 for "Neuron types in the developing mouse brain are divided into partially matching epigenomic and transcriptomic classes"

### Sheet: Cells and clusters per NT-t
	Cell counts per brain region and neurotransmitter phenotype
		adrenergic neurons	cholinergic neurons	dopaminergic neurons	GABAergic neurons	glutamatergic neurons	progenitor	serotonergic neurons	unknown
	di	12	475	139	906	1922	800	4	613
	mb	89	208	885	3357	3066	880	98	201
	r1	646	512	213	2476	1183	953	151	817
	scATAC clusters of 50% NT-type majority and brain region majority
		adrenergic neurons	cholinergic neurons	dopaminergic neurons	GABAergic neurons	glutamatergic neurons	progenitor	serotonergic neurons	unknown
	di	0	5	1	7	17	5	0	3
	mb	0	2	8	31	28	6	0	0
	r1	5	2	2	26	13	10	1	5
	any	5	9	11	64	58	21	1	8
	scRNA clusters of 50% NT-type majority and brain region majority
		adrenergic neurons	cholinergic neurons	dopaminergic neurons	GABAergic neurons	glutamatergic neurons	progenitor	serotonergic neurons	unknown
	di	0	0	1	5	10	3	0	0
	mb	0	0	4	9	9	1	0	0
	r1	0	0	0	14	5	1	1	0
	any	0	0	5	28	24	5	1	0
Supplementary Table 3.
Table of cell counts per brain region and neurotransmitter phenotype. Identities were assigned per cell type. The cluster was counted in category when >50% of cells in the cluster match the category.
