## Supplementary Table 6 for "Neuron types in the developing mouse brain are divided into partially matching epigenomic and transcriptomic classes"

### Sheet: Sheet1
cluster	marker.combination	top_nt_type	top_brain_region	mean.silhouette
46	Epha5,Foxo1,Lrfn5,Mapt,Otp,Pax3,Stmn2	adrenergic neurons	r1	0.710708
49	Casz1,Epha5,Gm17750,Jun,Otp,Syt1,Zfp804a	adrenergic neurons	r1	0.717391
91	Cplx2,Crnde,Epha4,Khdrbs3,Satb1,Sox1	adrenergic neurons	r1	0.24056
115	Cacna2d1,Meis2,Nr2f1,Nrn1,Pax5,Snhg11,Zfp804a	adrenergic neurons	r1	0.437293
141	Gap43,Meis1,Myt1l,Nefl,Nfib,Nr2f2	adrenergic neurons	r1	0.787216
7	Cbln1,Cnr1,Gm2694,Hap1,Nkx2-1,Nkx2-4	cholinergic neurons	di	0.90392
16	Dlk1,Hmx2,Hmx3,Isl1,Magel2,Peg3	cholinergic neurons	di	0.417632
56	Not found	cholinergic neurons	mb	0.955081
66	Meis2,Npnt,Pou3f2,Snhg11,Zfhx3	cholinergic neurons	mb	0.953056
75	Not found	cholinergic neurons	r1	0.909278
106	Not found	cholinergic neurons	r1	0.971296
119	Arx,Ntm,Pax6,Pou6f2,Six3,Unc5c	cholinergic neurons	di	0.453451
148	Arxes2,Calb1,Dlk1,Meg3,Ndn,Nnat,Otp,Sim1,Tbca,Zdbf2	cholinergic neurons	di	0.604789
149	Hap1,Hmx2,Isl1,Peg10,Pou2f2,Zdbf2	cholinergic neurons	di	0.804071
39	Atp1b1,Cck,Chgb,Iqcj,Nr4a2,Th	dopaminergic neurons	mb	0.928033
59	Barhl1,Cacna2d1,Foxa1,Foxp2,Pitx2,Uncx	dopaminergic neurons	di	0.899577
61	Col2a1,Id3,Ntn1,Sparcl1,Spon1,Tmem47	dopaminergic neurons	r1	0.712811
65	Col2a1,Ntn1,Plat,Sparcl1,Spon1,Tmem47	dopaminergic neurons	r1	0.711187
92	C77370,Cck,Dlk1,En1,Iqcj,Slc18a2,Lsamp	dopaminergic neurons	mb	0.931269
101	Ddc,Foxa2,Nfix,Pcp4,Prox1,Syt4	dopaminergic neurons	mb	0.47954
109	Alcam,Dmrta2,Elmo1,Gm2694,Lmx1a,Pitx3	dopaminergic neurons	mb	0.945541
110	Not found	dopaminergic neurons	NA	0.884495
126	Ddc,Dlk1,Ebf2,Gm2694,Lmx1a,Lmx1b	dopaminergic neurons	mb	0.945541
144	Dll3,Foxa2,Lmx1a,Neurog2,Otx2,Sulf1,Nr4a2	dopaminergic neurons	mb	0.936804
151	Clstn1,Dmrta2,Foxa2,Nfib,Pitx2,Tmem163	dopaminergic neurons	mb	0.676165
175	Lxn,Ntn1,Sparcl1,Spon1,Sulf1,Tmem47	dopaminergic neurons	mb	0.849408
0	Dscam,Emx2,Fam204a,Mir124,2hg,Sox21,Tfap2b	GABAergic neurons	mb	0.250565
2	Not found	GABAergic neurons	mb	0.75694
3	Chl1,Fign,Isl1,Kcnmb2,Ttc28,Ubash3b,Zdhhc2,Islr2,Six3,Xpr1	GABAergic neurons	di	0.851209
6	Chl1,Foxp1,Kctd12,Rab3c,Six3,Uncx,Rnf152,Tmeff2	GABAergic neurons	mb	0.763846
8	Fgf15,Fgf3,Foxp2,Fstl5,Nr2f2,Pid1,Gm26793,Rora,Vstm2a	GABAergic neurons	r1	-0.183101
9	Bcl11b,Mapt,Pax5,Pcdh10,Sox21,Spock3,Nnat,Stmn2	GABAergic neurons	mb	0.874115
10	Chgb,Ntm,Opcml,Tcf7l2,Unc5c,Uncx	GABAergic neurons	mb	0.899158
21	Gata2,Lmo1,Nuak1,Pdzrn4,Robo2,Vstm2l,Meis2,Nfia	GABAergic neurons	r1	0.762777
22	Col25a1,Foxp2,Mir124,2hg,Mir124a,1hg,Nos1ap,Srgap2	GABAergic neurons	mb	0.286554
23	Lmo1,Mir124,2hg,Pdzd2,Slco3a1,Srgap2,Zfhx4	GABAergic neurons	mb	0.96672
26	Bcl11b,Dlx5,Gad1,Gm3764,Lhx6,Nkx2-1,Sox6	GABAergic neurons	di	0.877941
30	Gprin3,Irx3,Irx5,Nav2,Satb1,Tal1	GABAergic neurons	r1	0.54814
31	Kiz,Lhx1os,Npy,Pnoc,Six3,Sox21	GABAergic neurons	mb	0.79331
32	Bhlhe22,Lamp5,Nfib,Nhlh2,Otp,Pnoc	GABAergic neurons	r1	0.828759
35	Not found	GABAergic neurons	r1	0.62164
38	Dscam,Mir124,2hg,Nxph1,Pax7,Plk2,Tfap2b	GABAergic neurons	mb	0.67499
40	En1,Foxp1,Irx5,Runx1t1,Sox14,Sox2	GABAergic neurons	r1	0.822175
44	Cdh8,Chd3os,Gap43,Nap1l5,Nhlh2,Snhg11,Mapt,Meg3	GABAergic neurons	r1	0.862531
45	Dlx6os1,Isl1,Nfib,Nrp1,Pax6,Pcdh8	GABAergic neurons	di	0.672371
51	Dpf3,Gad1,Mir124,2hg,Rpp25,Sst,Tfap2b	GABAergic neurons	mb	0.591174
60	Asic4,Cacna2d2,Nfib,Pax5,Pcp4,Pou6f2	GABAergic neurons	mb	0.743138
67	Not found	GABAergic neurons	mb	0.653169
70	Brinp3,Cntnap5a,Ebf1,Pbx3,Plcb4,Zfhx4	GABAergic neurons	r1	0.986155
72	Lmo1,Mapk10,Pcp4,Pnoc,Six3,Tcf7l2	GABAergic neurons	mb	0.548836
78	Cdk14,Ebf2,Irx3,Pax3,Syt1,Zfp804a	GABAergic neurons	r1	0.835893
81	Not found	GABAergic neurons	r1	0.834685
84	Chst2,Emx2,Gad2,Mir124,2hg,Pax7,Tfap2b	GABAergic neurons	mb	0.585179
85	Foxp1,Kiz,Lhx1os,Npy,Nxph1,Sox21	GABAergic neurons	mb	0.802823
94	Not found	GABAergic neurons	r1	0.901152
97	Fam65b,Mir124,2hg,Mir124a,1hg,Pax7,Tal1,Zeb2	GABAergic neurons	mb	0.289574
99	Not found	GABAergic neurons	r1	0.49114
104	Igfbpl1,Ntm,Sp9,Zfhx4	GABAergic neurons	di	0.821552
107	Ebf1,Epha4,Insm1,Irx1,St18,Zfpm2	GABAergic neurons	r1	0.250781
108	Epha5,Flrt2,Ina,Nrp2,Otp,Pax7,Meg3	GABAergic neurons	r1	0.836192
113	Not found	GABAergic neurons	r1	0.793215
114	Csrp2,Ebf3,Gata3,Pbx3,Sox2	GABAergic neurons	r1	0.805871
125	Gad1,Nxph1,Pax5,Pcp4,Pou6f2,Slc32a1	GABAergic neurons	mb	0.555508
127	Not found	GABAergic neurons	r1	0.846349
129	Gad2,Rab3c,Tfap2b	GABAergic neurons	mb	0.724314
130	Neurod1,Nfib,Pax2,Robo3,Skor1,Tfap2a,Tcf4	GABAergic neurons	r1	0.685485
132	Cplx2,Crim1,Fam46a,Gata3,Nrp2,Pax6	GABAergic neurons	r1	0.850372
133	Not found	GABAergic neurons	mb	0.83869
136	Arx,Fign,Kcnmb2,Pou3f1,Six3,Spats2l	GABAergic neurons	di	0.789223
138	Not found	GABAergic neurons	r1	0.710383
140	Gad2,Gm13889,Lhx6,Lhx8,Nkx2-1,Zic1	GABAergic neurons	di	0.904518
143	Ccdc85a,En1,Lmo1,Mest,Pcp4,Sp9	GABAergic neurons	mb	0.876511
145	Not found	GABAergic neurons	r1	0.781055
146	Fam204a,Fam46a,Gad2,Irx2,Pdzrn4,Tshz2	GABAergic neurons	r1	0.83138
147	Dscam,Mir124,2hg,Nrp1,Pnoc,Rbfox1,Sema6d	GABAergic neurons	mb	0.687261
152	Not found	GABAergic neurons	r1	0.79042
154	Asic4,Gata3,Npy,Robo2,Snhg11,Sst	GABAergic neurons	mb	0.746649
160	Brinp3,Ebf1,Lsamp,Nrp1,Otx1,Six3	GABAergic neurons	mb	0.640521
163	Ebf3,Emx2,Nfix,Otx1,Pax5,Rpp25	GABAergic neurons	mb	0.692166
164	Epha4,Irx2,Irx5,Pax6,Pdzrn4,Rfx4	GABAergic neurons	r1	0.260477
165	Cdh4,Dpf3,En2,Nav2,Nfia,Sp9	GABAergic neurons	mb	0.591016
166	Cald1,Gata2,Lhx1os,Nav2,Shox2,Tfap2b	GABAergic neurons	mb	0.84149
170	Not found	GABAergic neurons	mb	0.692563
176	Emx2,Fam65b,Gata2,Sst,St18,Tfap2a	GABAergic neurons	mb	0.84773
178	Ascl1,Emx2,En2,Insm1,Otx1,Tal2	GABAergic neurons	mb	0.736837
179	Dlx5,Islr2,Lhx1,Reln,Sp9,Zic5	GABAergic neurons	di	0.683329
180	Dact1,E130114P18Rik,Id2,Nrp2,Prdm8,St18,Tmem178	GABAergic neurons	r1	0.836683
183	Chl1,Lamp5,Meis2,Pbx3,Rnf152,Robo2	GABAergic neurons	r1	0.75489
185	Csrp2,En2,Irx1,Lmo1,Pax5,Sox21	GABAergic neurons	mb	0.82904
188	Not found	GABAergic neurons	mb	0.510104
12	Cntn2,Gfra1,Lhx2,Pax5,Robo3,Zfhx3	glutamatergic neurons	mb	0.716309
13	Arpp21,Bcl11b,Cbln1,Ebf3,Meis2,Nrp1,Tlx3	glutamatergic neurons	r1	0.690334
14	Homer2,Kitl,Rspo3,Samd3,Tbr1,Unc5c	glutamatergic neurons	di	0.790426
15	Amer2,Igsf8,Olig3,Pou3f1,Rspo3,Sp9	glutamatergic neurons	di	0.850593
17	Igfbpl1,Irx2,Ndst4,Negr1,Pcdh7,Zfhx4	glutamatergic neurons	mb	0.731427
18	Bcl11a,Cbln2,Hs3st4,Meis2,Reln,Tcf7l2	glutamatergic neurons	mb	0.74583
19	C130021I20Rik,Cacna2d1,Fev,Gata3,Slc17a8,Tcf4	glutamatergic neurons	r1	0.575061
20	Evc2,Pou3f1,Pou4f1,Robo2,Slc1a2,Tac1	glutamatergic neurons	mb	0.90291
24	Ebf1,Enc1,Nefl,Onecut2,Rac3,Tac1	glutamatergic neurons	mb	0.0270653
28	Gbx2,Mir124,2hg,Pdzrn3,Rhou,Shox2,Syt13	glutamatergic neurons	di	0.852489
29	Dmrtb1,Gbx2,Kitl,Nefm,Neurog2,Rora	glutamatergic neurons	di	0.747882
34	Not found	glutamatergic neurons	di	0.905386
42	Barhl2,Lef1,Lmo3,Pou4f1,Tfap2b,Tfap2d	glutamatergic neurons	mb	0.110372
43	Mab21l2,Negr1,Nr2f1,Nr4a2,Onecut2,Rprm	glutamatergic neurons	r1	0.656868
52	E130114P18Rik,Nhlh2,Pak3,Shox2,Sox1,Vsx2	glutamatergic neurons	r1	0.567393
54	Bcl11a,Foxb1,Pcp4,Socs2,Tcf7l2,Tfap2b	glutamatergic neurons	mb	0.757517
58	Cplx2,Foxb1,Pcp4,Shox2,Tcf7l2,Tfap2b	glutamatergic neurons	mb	0.643098
62	Barhl1,Lef1,Lin7a,Lmo3,Mab21l2,Syt6	glutamatergic neurons	mb	0.867525
68	Bhlhe22,Ebf3,Gm17750,Nrn1,Ntm,Rnd3	glutamatergic neurons	mb	0.915213
69	Gbx2,Pdzrn3,Pou2f2,Prokr2,Tmem132a,Zic5	glutamatergic neurons	di	0.929888
71	Chst1,Dmrtb1,Kitl,Nefl,Rora,Sox2	glutamatergic neurons	di	0.747762
74	Cdh8,Lin7a,Meis2,Nr2f2,Pbx3,Vsx2	glutamatergic neurons	r1	0.508334
76	Bcl11b,Bhlhe23,Camk2n1,Prdm8,Tcf7l2,Vav3	glutamatergic neurons	mb	0.932638
77	Bcl11b,Clmp,Hs3st4,Meis2,Tcf7l2,Zfhx4	glutamatergic neurons	mb	0.748035
79	Id2,Lhx2,Lmo2,Neurod6,Nfix,Uncx	glutamatergic neurons	r1	0.664658
82	Ebf1,Fign,Foxp2,Pou3f1,Snhg11	glutamatergic neurons	mb	0.862771
83	Cdkn1c,Gse1,Igsf8,Nhlh1,Pou3f2,Pou4f1	glutamatergic neurons	mb	0.908645
86	Gng8,Islr2,Necab2,Tcf7l2,Vav3,Zic4	glutamatergic neurons	di	0.814526
88	Chst1,Kitl,Mast4,Nefl,Rnf220,Rora	glutamatergic neurons	di	0.260254
90	Kitl,Mast4,Nefl,Ntng1,Rora,Syt13	glutamatergic neurons	di	0.274272
95	Ebf3,Gm17750,Lef1,Lhx9,Lmo3,Tfap2d	glutamatergic neurons	mb	0.913323
96	Cd47,Gbx2,Pdzrn3,Prokr2,Rhou,Tox	glutamatergic neurons	di	0.758635
98	Arpp21,Cxxc4,Mef2c,Negr1,Rbfox1,Tfap2d,Ndst4	glutamatergic neurons	mb	0.906639
100	Not found	glutamatergic neurons	r1	0.884673
102	Barhl2,Ebf1,Foxb1,Lef1,Pou4f1,Tfap2b	glutamatergic neurons	mb	0.143509
116	Epha5,Lhx4,Rnd3,Shox2,Tshz2,Vsx2	glutamatergic neurons	r1	0.516991
118	Lhx1,Nefl,Nkx2-1,Nkx2-4,Pcp4,Pitx2	glutamatergic neurons	di	0.898829
120	Hs6st2,Kitl,Nefl,Rnf220,Rora,Zic2	glutamatergic neurons	di	0.27698
122	Cbln1,Fezf1,Otp,Zdbf2,Zfhx3,Zic2	glutamatergic neurons	di	0.813676
124	Cntn2,Lhx2,Lmo1,Mab21l1,Neurod1,Vav3,Lhx9	glutamatergic neurons	mb	0.863773
131	Foxb1,Pcp4,Socs2,Tcf7l2,Tfap2b,Vcan	glutamatergic neurons	mb	0.739788
134	Ntm,Ntng1,Snhg11,Tcf7l2,Tfap2d	glutamatergic neurons	mb	0.958246
135	Not found	glutamatergic neurons	mb	0.866908
139	Barhl2,Cplx2,Lef1,Pbx3,Shox2,Tfap2d	glutamatergic neurons	mb	0.752578
142	Ebf3,Islr2,Pou4f1,Tfap2b	glutamatergic neurons	mb	0.727644
153	Lmo1,Lmo3,Neurod1,Neurod2,Plxna2,Pou3f1	glutamatergic neurons	mb	0.865252
155	Not found	glutamatergic neurons	r1	0.703343
156	Not found	glutamatergic neurons	mb	0.86066
158	Dlk1,Eomes,Neurog2,Nkd1,Nr2f2,Palmd,Six3	glutamatergic neurons	di	0.727813
159	Bhlhe23,Id2,Lmo1,Nell2,Neurod1,Prdm8	glutamatergic neurons	mb	0.934884
162	Not found	glutamatergic neurons	mb	0.884862
171	Not found	glutamatergic neurons	di	0.960154
173	Bcl11b,Camk2d,Cpne4,Peg3,Rac3,Tfap2b,Gabra5	glutamatergic neurons	r1	0.810541
174	Cartpt,Onecut2,Otp,Pak3,Zfhx3,Zic5	glutamatergic neurons	di	0.526657
181	Cacna2d1,Nfia,Nfix,Nhlh2,Nxph4,Pitx2	glutamatergic neurons	NA	0.729242
182	Arpp21,Bcl11b,Cbln1,Gm2694,Nefl,Nrp1,Kcnip1,March11,Plxna2,Rbms1,Snx11,Tlx3	glutamatergic neurons	r1	0.690334
184	Bnc2,Ebf2,Gm17750,Lhx9,Lsamp,Syt6	glutamatergic neurons	mb	0.749446
186	Not found	glutamatergic neurons	r1	0.716012
187	Not found	glutamatergic neurons	r1	0.810992
50	Not found	NA	r1	0.802934
64	1190002N15Rik,Efnb3,Lrp1b,Ntn1,Slit2,Tcf12,Wls	NA	mb	0.750125
89	Not found	NA	r1	0.442372
105	Not found	NA	di	0.753835
112	Bcl11b,Bhlhe22,Cplx2,Nhlh2,Pax5,Pax8	NA	mb	0.650098
121	Not found	NA	NA	0.620911
137	Cited2,Igfbpl1,Meis1,Nefl,Pax6,Unc5c	NA	r1	0.757509
157	Ascl1,Efna5,Isl1,Mfng,Nkx2-1,Six3	NA	di	0.439372
177	Not found	NA	di	0.960154
1	Arx,Bcl11b,Gm13889,Lhx6,Nkx2-1,Sp9,Mbip,Sox6,Prox1,Sox1,Dlx1,Dlx2,Dlx6os1	progenitor	di	0.873249
5	Ascl1,Fabp7,Myo10,Otx2,Sall3,Tfdp2,Hes6,Ptn	progenitor	mb	0.967122
11	Aldoc,Apoe,Cyp26b1,Mfge8,Serpine2,Tnc	progenitor	r1	0.781415
25	Ccnd1,Ccnd2,Cntn1,Metrn,Olig1,Olig2,Pdgfra,Tagln2	progenitor	r1	0.510099
27	Aldoc,Apoe,Lxn,Mfge8,Sox9,Sparcl1	progenitor	r1	0.8355
36	Aldoc,Atp1a2,Cyp26b1,Luzp2,Mfge8,Serpine2	progenitor	r1	0.799361
37	Dlk1,Igfbp5,Pax6,Pea15a,Ptn,Sfrp2	progenitor	di	0.577585
41	Lxn,Ndrg2,Psat1,Ptn,Tnc	progenitor	mb	0.957063
47	Crym,Ednrb,Lxn,Psat1,Ptn,Tnc	progenitor	mb	0.988812
53	Apoe,Clu,Fgfbp3,Ndrg2,Ptn,Tnc	progenitor	mb	0.962321
55	Ascl1,Ezr,Igsf8,Sox21,Sox9,Tfdp2	progenitor	r1	0.831305
57	Hes1,Hes5,Id3,Tcf7l2,Zic1	progenitor	di	0.608502
87	Cyp26b1,Id3,Pax3,Zeb2,Zic1,Zic4	progenitor	r1	0.846566
93	Aldoc,Cyp26b1,Fgfbp3,Mfge8,Sparcl1	progenitor	r1	0.892796
103	Ccnd1,Hes5,Neurog2,Rspo3,Shox2,Tead2	progenitor	di	0.860664
111	Dlk1,Hes1,Hmgb2,Mest,Six3,Tmem47	progenitor	di	0.833029
117	Not found	progenitor	mb	0.827965
123	Not found	progenitor	NA	0.841431
161	Atp1a2,Bgn,Cald1,Col4a1,Ets1,Eva1b,Gng11,Igf2,Igfbp7,Junb,Kcnj8,Mmp9,Ndufa4l2,Ramp2,Rgs5,Col4a2,Vtn,Cd81,Nid1,Tagln2,Myl12a,Serpinh1,Sparc,Sparcl1,Vim	progenitor	r1	0.552323
167	Aldoc,Apoe,Cyp26b1,Luzp2,Ndrg2,Sparcl1	progenitor	r1	0.800447
168	Barhl1,Cd63,Hmgb2,Nkd1,Reln,Spsb4,Carnmt1,Hes6	progenitor	r1	0.837442
172	Ccnd2,Hes1,Otx2,Pax6,Tcf7l2,Wls	progenitor	mb	0.769287
33	AW551984,Chgb,Fev,Hs6st2,Lypd1,Scg2,Maoa,Tph2	serotonergic neurons	r1	0.573595
4	Not found	unknown	r1	0.872949
48	Hap1,Hmx2,Isl1,Peg10,Peg3,Zfhx3	unknown	di	0.296749
63	Not found	unknown	r1	0.957955
73	Alcam,Cd63,Efnb3,Prom1,Ptprz1,S100a11,Sparcl1	unknown	r1	0.719733
80	Dlx5,Dlx6,Hap1,Nr2f2,Onecut2,Zic1	unknown	di	0.233577
128	1190002N15Rik,Cmtm8,Golim4,Lrp1b,Vtn,Wnt4,1810037I17Rik,Alcam,Anxa2,Cd63,Dbi,Efnb3,Fabp7,Foxp1,Igfbp2,Nes,Ntn1,Prom1,S100a11,Slc1a3,Slit2,Sulf1,Tmem47,Vim,Wls	unknown	r1	0.834402
150	Cadm1,Dlx5,Hap1,Islr2,Pou6f2,Tshz2	unknown	di	0.440733
169	Not found	unknown	r1	0.943115
